# A dichotomous family of Cache domain proteins evolved through c-type heme acquisition

**DOI:** 10.64898/2026.02.01.703092

**Authors:** Maithili Deshpande, Jiawei Xing, Vadim M. Gumerov, Robert Dunleavy, Herbert Castillo, Brian R. Crane, Igor B. Zhulin

## Abstract

PAS domains often bind cofactors, whereas related Cache domains are thought to function exclusively as ligand-binding modules. We identify and characterize a large family of Cache domains containing covalently bound c-type heme. Sequence, phylogenetic and structual analysis of the DUF3365/Tll0287 family reveals conservation of a canonical CXXCH heme-binding motif, establishing c-type heme binding as a defining feature of this family. Despite previous annotation as PAS-like, these proteins share a distinct heme-binding insertion into a pre-existing Cache scaffold, representing the first documented recruitment of an intact cofactor-binding motif into a bacterial sensor domain. Domain architecture further divides the family into two subclasses: one exhibiting fusions to signaling domains and another comprised of standalone proteins. Spectroscopic analyses indicate that a representative signaling protein acts as a nitric oxide sensor, whereas a stand-alone representative exhibits redox-related properties and weak nitric oxide binding. These findings expand the functional repertoire of Cache domains and reveal a mechanism for the evolution of bacterial sensory systems.
