## Supplementary material for "A dichotomous family of Cache domain proteins evolved through c-type heme acquisition": Table S1

### Sheet: Sheet1
Table S1. DALI searches against the PDB database.
Search with 3b47
No.	Chain	Z	rmsd	lali	nres	%id	PDB Description		Superfamily*
1	3b47-A	20.3	0	121	121	100	MOLECULE: METHYL-ACCEPTING CHEMOTAXIS
2	3b42-A	12.1	2.6	108	126	28	MOLECULE: METHYL-ACCEPTING CHEMOTAXIS
3	5is1-A	7.6	2.6	73	142	14	MOLECULE: HISTIDINE KINASE; YycG	Staphylococcus aureus	Cache
4	4ywz-A	7.1	3	73	147	14	MOLECULE: SENSOR PROTEIN KINASE WALK;	Staphylococcus aureus	Cache
5	3a0s-A	6.7	2	61	96	10	MOLECULE: SENSOR PROTEIN; ThkA	Thermotoga maritima	PAS
6	5hl6-B	6.7	3.4	69	161	13	MOLECULE: PUTATIVE GAF SENSOR PROTEIN	Burkholderia vietnamiensis G4	GAF
7	5fq1-B	6.7	3.9	69	110	13	MOLECULE: HISTIDINE KINASE;	Geobacillus thermodenitrificans	Cache
8	7jl6-B	6.6	2.6	61	90	8	MOLECULE: SENSOR PROTEIN SRRB;	Staphylococcus aureus	Cache
Search with 5b82
1	5b82-A	31.9	0	161	161	100	MOLECULE: TLL0287 PROTEIN;
2	7prr-B	8.8	3.1	120	316	10	MOLECULE: PROBABLE CHEMOTAXIS TRANSDUCER; PctD	Pseudomonas aeruginosa	Cache
3	4jgo-A	8.4	2.3	98	206	4	MOLECULE: SPORULATION KINASE D;	Bacillus subtilis	Cache
4	8py0-B	7.5	3.4	107	157	7	MOLECULE: LIGAND BINDING DOMAIN (LBD) CHEMORECEPTOR;	Oscillibacter ruminantium	Cache
5	4wy9-A	7.5	3.4	113	285	8	MOLECULE: PUTATIVE MCP-TYPE SIGNAL TRANSDUCTION PROTEI	Campylobacter jejuni	Cache
6	9hvj-A	7.4	3.1	111	283	11	MOLECULE: CACHE DOMAIN PROTEIN;	Roseburia intestinalis	Cache
7	7prq-A	7.4	3.5	118	304	8	MOLECULE: PROBABLE CHEMOTAXIS TRANSDUCER;	Pseudomonas aeruginosa	Cache
8	6e0a-A	7.4	3.3	107	259	13	MOLECULE: METHYL-ACCEPTING CHEMOTAXIS PROTEIN TLPA;	Helicobacter pylori	Cache
9	6w3o-A	7.4	3.2	106	245	13	MOLECULE: METHYL-ACCEPTING CHEMOTAXIS PROTEIN;	Campylobacter jejuni	Cache
10	3cwf-B	7.4	2.8	91	108	8	MOLECULE: ALKALINE PHOSPHATASE SYNTHESIS SENSOR PROTE	Bacillus subtilis	Cache
11	4ywz-A	7.3	3.1	108	147	6	MOLECULE: SENSOR PROTEIN KINASE WALK;	Staphylococcus aureus	Cache
*Superfamily assignment by InterPro

### Sheet: Sheet2
1	5b82-A	31.9	0	161	161	100	MOLECULE: TLL0287 PROTEIN;
2	7prr-B	8.8	3.1	120	316	10	MOLECULE: PROBABLE CHEMOTAXIS TRANSDUCER;
3	4jgo-A	8.4	2.3	98	206	4	MOLECULE: SPORULATION KINASE D;
4	7prr-A	8	4	127	304	5	MOLECULE: PROBABLE CHEMOTAXIS TRANSDUCER;
5	4jgo-B	7.8	2.5	98	210	4	MOLECULE: SPORULATION KINASE D;
6	8py0-B	7.5	3.4	107	157	7	MOLECULE: LIGAND BINDING DOMAIN (LBD) CHEMORECEPTOR;
7	4wy9-A	7.5	3.4	113	285	8	MOLECULE: PUTATIVE MCP-TYPE SIGNAL TRANSDUCTION PROTEI	N;
8	9hvj-A	7.4	3.1	111	283	11	MOLECULE: CACHE DOMAIN PROTEIN;
9	7prq-A	7.4	3.5	118	304	8	MOLECULE: PROBABLE CHEMOTAXIS TRANSDUCER;
10	6e0a-A	7.4	3.3	107	259	13	MOLECULE: METHYL-ACCEPTING CHEMOTAXIS PROTEIN TLPA;
11	6w3o-A	7.4	3.2	106	245	13	MOLECULE: METHYL-ACCEPTING CHEMOTAXIS PROTEIN;
12	3cwf-B	7.4	2.8	91	108	8	MOLECULE: ALKALINE PHOSPHATASE SYNTHESIS SENSOR PROTE	IN PHO
13	4ywz-A	7.3	3.1	108	147	6	MOLECULE: SENSOR PROTEIN KINASE WALK;
14	8py0-A	7.3	3.4	107	155	7	MOLECULE: LIGAND BINDING DOMAIN (LBD) CHEMORECEPTOR;
15	4xmr-B	7.3	3.2	105	253	13	MOLECULE: PUTATIVE METHYL-ACCEPTING CHEMOTAXIS SIGNAL	TRANS
16	6iov-A	7.3	2.8	101	225	10	MOLECULE: METHYL-ACCEPTING CHEMOTAXIS (MCP) SIGNALING	DOMAI
17	4xmr-A	7.3	3.2	108	246	13	MOLECULE: PUTATIVE METHYL-ACCEPTING CHEMOTAXIS SIGNAL	TRANS
18	3by8-A	7.3	3.3	97	133	12	MOLECULE: SENSOR PROTEIN DCUS;
19	5is1-A	7.2	3.4	114	142	6	MOLECULE: HISTIDINE KINASE;
20	4ywz-B	7.2	3	104	146	7	MOLECULE: SENSOR PROTEIN KINASE WALK;
