## Supplementary material for "A dichotomous family of Cache domain proteins evolved through c-type heme acquisition": Table S2

### Sheet: Sheet1
Table S2. HHpred searches against PDB and Pfam initiated with Tll0287 and GSU0582
Tll0287
Hit	Name	Probability	E-value	Score	SS	Aligned cols	Target Length	Domain superfamily
PF11845.13	; Tll0287-like ; Tll0287	99.26	5.2e-09	69.7	15.3	98	171	none
3B47_A	Methyl-accepting chemotaxis protein; Chemotaxis, PAS domain, c-type heme containing sensor, Geobacter sulfurreducens, UN	96.45	0.025	36.04	4.4	45	134	none
3B42_A	Methyl-accepting chemotaxis protein, putative; Chemotaxis, PAS domain, c-type heme containing sensor, Geobacter sulfurre	96.11	0.048	34.64	4.3	45	135	none
PF21563.3	Mcp40H-20_sensor ; Methyl-accepting chemotaxis sensory transducer, class 40H, sensor	94.59	0.31	29.8	4.1	37	111	none
GSU0582 (3B47_A)
Hit	Name	Probability	E-value	Score	SS	Aligned cols	Target Length	Domain superfamily
3B42_A	Methyl-accepting chemotaxis protein, putative; Chemotaxis, PAS domain, c-type heme containing sensor, Geobacter sulfurre	99.13	1.9e-07	51.92	15.8	129	135	none
PF10144.15	SMP_2 ; Bacterial virulence factor haemolysin	98.99	1.1e-06	50.07	16.3	144	160	Cache
PF09984.15	sCache_4 ; Single cache domain 4	98.43	0.00012	41.41	12.4	125	144	Cache
3BY8_A	Sensor protein dcuS; histidine kinase sensor domain, Inner membrane, Membrane, Phosphoprotein, Transferase, Transmembran	97.85	0.003	35.51	13.6	130	142	Cache
1P0Z_B	Sensor kinase citA; Transferase, Kinase; HET: NA, MO7, FLC, OMO; 1.6A {Klebsiella pneumoniae} SCOP: d.110.6.1, l.1.1.1	97.36	0.018	31.82	13.7	120	131	Cache
PF21085.3	CusS ; CusS sensor domain	97.29	0.032	33.03	15	147	165	Cache
5LTV_B	Chemotactic transducer PctC; Ligand binding domain, Pseudomonas aeruginosa, chemotactic transducer, signaling protein; H	97.09	0.082	33.99	13.4	149	273	Cache
5LTX_B	Chemotaxis protein; Ligand binding domain, Pseudomonas aeruginosa, chemotactic transducer, signaling protein; HET: FMT,	96.84	0.15	32.8	15.1	145	270	Cache
6E09_B	Methyl-accepting chemotaxis protein TlpA; chemoreceptor, helix bundle, PAS/Cache, SIGNALING PROTEIN; HET: MSE; 2.3A {Hel	96.55	0.28	32.25	14.8	150	295	Cache
PF17152.10	CHASE8 ; Periplasmic sensor domain	95.93	0.22	26.18	5.6	60	105	Cache
