## Supplementary material for "A dichotomous family of Cache domain proteins evolved through c-type heme acquisition": Table S4

### Sheet: RHTMGWEX014-Alignment-Descripti
Table S4. Best hits from Clustered NR database identified by BLAST search with the 13-aa insertion from WP010941245.1
Description	Scientific Name	Max Score	Total Score	Query Cover	E value	Per. ident	Acc. Len	Accession		Comment
methyl-accepting chemotaxis protein [Geobacter sulfurreducens]	Geobacter sulfurreducens	46.4	46.4	1	2e-04	100	696	WP_119331807.1
methyl-accepting chemotaxis protein [Geobacter sulfurreducens]	Geobacter sulfurreducens	46.4	46.4	1	2e-04	100	696	WP_010941245.1
methyl-accepting chemotaxis protein [Geobacter sulfurreducens]	Geobacter sulfurreducens	39.7	39.7	1	0.04	84.62	696	WP_324309605.1
MULTISPECIES: methyl-accepting chemotaxis protein [Geobacter]	Geobacter	36.3	36.3	1	0.64	76.92	696	WP_286351587.1
methyl-accepting chemotaxis protein [Geobacter anodireducens]	Geobacter anodireducens	34.1	34.1	1	3.6	76.92	696	WP_039642858.1
methyl-accepting chemotaxis protein [Geobacter anodireducens]	Geobacter anodireducens	34.1	34.1	1	3.6	76.92	696	WP_458251104.1
hypothetical protein [Anaeromyxobacter diazotrophicus]	Anaeromyxobacter diazotrophicus	34.1	34.1	0.92	3.6	83.33	303	WP_176067435.1		cytochrome family protein
c-type cytochrome [Fretibacter rubidus]	Fretibacter rubidus	32	32	0.85	21	76.92	162	WP_371397080.1		cytochrome family protein
cytochrome c3 family protein [Posidoniimonas polymericola]	Posidoniimonas polymericola	31.6	31.6	0.69	29	88.89	667	WP_146584071.1		cytochrome family protein
