## Supplementary material for "A dichotomous family of Cache domain proteins evolved through c-type heme acquisition": Table S5

### Sheet: Table S4 BLAST insertion Cluste
Table S5. Best hits from Clustered NR database identified by BLAST search with the 13-aa insertion from WP010941245.1
Cluster Composition	Cluster Ancestor	Representative sequence	Max Score	Total Score	Query Cover	E value	Per. ident	Acc. Len	Accession	Comment
6 member(s) 3 organism(s)	bacteria	methyl-accepting chemotaxis protein [Geobacter sulfurreducens]	46.4	46.4	1	1e-04	100	696	WP_010941245.1
1 member(s) 1 organism(s)	bacteria	Chain A, Methyl-accepting chemotaxis protein [Geobacter sulfurreducens]	46.4	46.4	1	2e-04	100	134	3B47_A	cytochrome family protein
1 member(s) 1 organism(s)	bacteria	cytochrome c3 family protein [Myxococcales bacterium]	34.6	34.6	0.85	2.4	90.91	364	MBI3183948.1	cytochrome family protein
1 member(s) 1 organism(s)	bacteria	MAG: hypothetical protein EP343_00965 [Deltaproteobacteria bacterium]	34.1	34.1	0.85	3.3	81.82	355	TNE52363.1	cytochrome family protein
1 member(s) 1 organism(s)	bacteria	hypothetical protein [Anaeromyxobacter diazotrophicus]	34.1	34.1	0.92	3.3	83.33	303	WP_176067435.1	cytochrome family protein
1 member(s) 1 organism(s)	a-proteobacteria	PQQ-binding-like beta-propeller repeat protein [Caulobacterales bacterium]	32.9	32.9	0.92	9.4	83.33	642	MFI4964052.1	cytochrome family protein
1 member(s) 1 organism(s)	verrucomicrobia	DUF1588 domain-containing protein [Luteolibacter sp.]	32.5	32.5	0.85	13	81.82	840	MFZ9935637.1	cytochrome family protein
1 member(s) 1 organism(s)	bacteria	hypothetical protein [Pirellulaceae bacterium]	32.5	32.5	0.77	13	80	814	MBX3424018.1	cytochrome family protein
1 member(s) 1 organism(s)	bacteria	hypothetical protein [Planctomycetota bacterium]	32.5	32.5	0.77	13	80	683	MEC9476296.1	cytochrome family protein
1 member(s) 1 organism(s)	proteobacteria	hypothetical protein [Pseudomonadota bacterium]	32.5	32.5	1	13	76.92	567	MFM1848567.1	cytochrome family protein
