## Supplementary material for "A dichotomous family of Cache domain proteins evolved through c-type heme acquisition": Table S6

### Sheet: Sheet1
Table S7. Results of the HHpred search with the predicted periplasmic domain of WP_411982187.1 against the Pfam database
	Hit	Family	Superfamily	Prob	E-value	P-value	Score	SS	Cols	Query	HMM	Template
1	PF09308.16	LuxQ-periplasm	Cache	98.8	2.6e-07	1e-11	49.9	11.9	122	13-134	24-154	-238
2	PF14827.12	dCache_3	Cache	98.7	1.7e-06	6.7e-11	45.4	12.9	94	45-140	51-147	-233
3	PF10144.15	SMP_2	Cache	98.5	6.1e-06	2.5e-10	40.6	11	34	108-142	125-158	-160
4	PF09984.15	sCache_4	Cache	98.4	1.3e-05	5.5e-10	38.8	12.1	130	6-143	1-144	-144
5	PF02743.24	dCache_1	Cache	98.2	7.4e-05	3e-09	39.7	14.7	132	7-139	16-157	-253
6	PF21623.3	HK_sensor_dom_bact	Cache	97.7	0.0011	4.4e-08	35	14.8	135	7-142	12-173	-254
7	PF17155.10	GAPES1	Cache	97	0.0027	1.1e-07	35.4	5.7	41	104-145	185-225	-274
8	PF05651.19	Diacid_rec	Cache	97	0.0074	3e-07	29.4	9.8	98	41-140	1999-02-01	-132
